# Translationally relevant transcriptomic alterations in mouse ischemic cerebral microvessels

**DOI:** 10.1101/829820

**Authors:** Keri Callegari, Sabyasachi Dash, Hiroki Uchida, Yunkyoung Lee, Akira Ito, Tuo Zhang, Jenny Xiang, Teresa Sanchez

## Abstract

Increasing evidence implicates cerebral microvascular dysfunction in the pathophysiology of numerous central nervous system pathologies, including stroke. Understanding the molecular alterations in cerebral microvessels in these conditions will provide original opportunities for scientific investigation at the pre-clinical and clinical levels. In this study, we conducted a novel genome-wide transcriptomic analysis of microvessels in a mouse model of transient focal cerebral ischemia. Using a publicly available human ischemic stroke dataset, we identified shared alterations in our microvessel dataset with implications for human pathophysiology. From this unbiased analysis, we report predicted alterations in inter- and intra-cellular signaling, emphasizing perturbations in genes involved in blood brain barrier function, endothelial cell activation and metabolism. Furthermore, our study unveiled previously unreported gene expression changes associated with altered sphingolipid metabolism. Altogether, our results have identified microvessel-specific transcriptomic changes in a number of translationally relevant pathways that support the targeting of these pathways in preclinical studies. The data shared here provide a resource for future investigation of translationally relevant pathways in ischemic stroke.
