## Supplemental File 1 for "Translationally relevant transcriptomic alterations in mouse ischemic cerebral microvessels"

### Sheet: Human Disease Results
		OMIM	geneSet	description	ES	NES	pValue	FDR	link	size	plotPath	leadingEdgeNum	leadingEdgeId	userId
Malaria, Susceptibility, Resistance to			611162	MALARIA, SUSCEPTIBILITY TOMALARIA, RESISTANCE TO, INCLUDED	0.77707	2.09212	0	0	http://www.omim.org/entry/611162	8	./Project_wg_result1555954969_GSEA/611162.png	8	2532;7124;3383;114609;948;2213;2539;2212	ACKR1;CD36;FCGR2A;FCGR2B;G6PD;ICAM1;TIRAP;TNF
HIV Type 1, Susceptibility			609423	HUMAN IMMUNODEFICIENCY VIRUS TYPE 1, SUSCEPTIBILITY TO	0.872681	1.96426	0	0.00348729	http://www.omim.org/entry/609423	5	./Project_wg_result1555954969_GSEA/609423.png	4	6356;3566;414062;6347	CCL11;CCL2;CCL3L3;IL4R
Breast Cancer			114480	BREAST CANCER	0.56611	1.45165	0.101533	0.292932	http://www.omim.org/entry/114480	7	./Project_wg_result1555954969_GSEA/114480.png	6	841;7157;4835;5245;207;675	AKT1;BRCA2;CASP8;NQO2;PHB;TP53
Alzheimer's Disease			104300	ALZHEIMER DISEASE	0.592652	1.4317	0.115174	0.235741	http://www.omim.org/entry/104300	6	./Project_wg_result1555954969_GSEA/104300.png	3	2;5328;4846	A2M;NOS3;PLAU
Lung Cancer, Alveolar Cell Carcinoma			211980	LUNG CANCERALVEOLAR CELL CARCINOMA, INCLUDED	0.542209	1.28779	0.197697	0.347613	http://www.omim.org/entry/211980	6	./Project_wg_result1555954969_GSEA/211980.png	4	841;11186;1326;5519	CASP8;MAP3K8;PPP2R1B;RASSF1
Hypertension, Essential			145500	HYPERTENSION, ESSENTIAL	0.533433	1.19585	0.271062	0.396389	http://www.omim.org/entry/145500	5	./Project_wg_result1555954969_GSEA/145500.png	3	6401;1889;4846	ECE1;NOS3;SELE
Leukemia, Acute Myeloid			601626	LEUKEMIA, ACUTE MYELOID	0.361604	1.07798	0.367754	0.475666	http://www.omim.org/entry/601626	11	./Project_wg_result1555954969_GSEA/601626.png	9	861;4869;2120;865;8301;26511;3717;6455;1788	CBFB;CHIC2;DNMT3A;ETV6;JAK2;NPM1;PICALM;RUNX1;SH3GL1
Prostate Cancer			176807	PROSTATE CANCER	0.444092	1.04668	0.418819	0.452476	http://www.omim.org/entry/176807	6	./Project_wg_result1555954969_GSEA/176807.png	3	4481;3732;1316	CD82;KLF6;MSR1
Tracheoesophageal Fistula			189960	TRACHEOESOPHAGEAL FISTULA WITH OR WITHOUT ESOPHAGEAL ATRESIA	0.315371	0.750656	0.766537	0.759144	http://www.omim.org/entry/189960	6	./Project_wg_result1555954969_GSEA/189960.png	2	55636;4281	CHD7;MID1
Colorectal Cancer			114500	COLORECTAL CANCER	-0.197088	-0.549348	0.955056	0.963771	http://www.omim.org/entry/114500	8	./Project_wg_result1555954969_GSEA/114500.png	8	7157;4893;207;324;2033;201163;2261;1630	AKT1;APC;DCC;EP300;FGFR3;FLCN;NRAS;TP53
Diabetes Mellitus, Non-Insulin Dependent			125853	DIABETES MELLITUS, NONINSULIN-DEPENDENT	-0.339072	-0.858078	0.615054	0.938176	http://www.omim.org/entry/125853	6	./Project_wg_result1555954969_GSEA/125853.png	3	6833;3767;4760	ABCC8;KCNJ11;NEUROD1
Schizophrenia			181500	SCHIZOPHRENIA	-0.521536	-1.47164	0.088172	0.247657	http://www.omim.org/entry/181500	8	./Project_wg_result1555954969_GSEA/181500.png	4	23780;3356;65078;1814	APOL2;DRD3;HTR2A;RTN4R
		Disgenet	geneSet	description	ES	NES	pValue	FDR	link	size	plotPath	leadingEdgeNum	leadingEdgeId	userId
			C0023893	Liver Cirrhosis, Experimental	0.566807	3.55153	0	0	http://www.disgenet.org/web/DisGeNET/menu/C0023893	305	./Project_wg_result1554931135_GSEA/C0023893.png	187	1440;7980;7076;3162;84617;3934;3034;3553;3958;2268;4318;10563;3827;6280;4609;157506;51330;7124;2;2012;6768;4322;6347;1052;4317;5328;51316;1906;100;1282;123;79689;133;10544;4478;6352;837;6277;1284;11167;728;467;5008;2793;51296;4017;3561;3490;4015;5880;5743;302;3486;8291;952;1026;22797;1990;29948;822;1192;9051;10783;2247;3956;10095;963;3936;8407;7431;5359;84166;3880;148398;9961;339;3689;9501;1281;5…	A2M;ACKR3;ACOT9;ADA;ADM;AEN;ALDH1L2;ANO6;ANXA1;ANXA2;ANXA3;APOBEC1;ARHGAP30;ARHGAP9;ARHGDIB;ARPC1B;ATF3;BIRC3;BLVRA;C5AR1;CAPG;CASP4;CASP7;CCL2;CCL5;CD200R1;CD36;CD38;CD53;CD63;CD68;CDH5;CDKN1A;CEBPD;CELA1;CLEC4A;CLIC1;CMTM3;COL3A1;COL4A1;COL4A2;COL5A2;COTL1;CRYAB;CSF3;CXADR;CXCL10;CXCL13;CYBA;DRAM1;DYSF;EDN1;EMP1;EZR;FAM43A;FBN1;FCER1G;FCGR1A;FGF2;FGR;FKBP1A;FLNA;FOLR2;FOS;FSTL1;FXYD5;GJA4;GNA14…
			C4277682	Chemical and Drug Induced Liver Injury	0.688043	3.33308	0	0	http://www.disgenet.org/web/DisGeNET/menu/C4277682	63	./Project_wg_result1554931135_GSEA/C4277682.png	30	3589;3569;1440;383;3162;3934;3553;7850;718;3958;101;7124;3105;6347;729230;6696;5743;302;1990;1647;8407;7431;5947;4860;1281;3627;3929;2936;6590;6888	ADAM8;ANXA2;ARG1;C3;CCL2;CCR2;CELA1;COL3A1;CSF3;CXCL10;GADD45A;GSR;HLA-A;HMOX1;IL11;IL1B;IL1R2;IL6;LBP;LCN2;LGALS3;PNP;PTGS2;RBP1;SLPI;SPP1;TAGLN2;TALDO1;TNF;VIM
			C0032285	Pneumonia	0.737742	3.12178	0	0	http://www.disgenet.org/web/DisGeNET/menu/C0032285	38	./Project_wg_result1554931135_GSEA/C0032285.png	24	3569;6356;3162;3553;7850;3579;7124;6347;1230;100;729230;6351;6696;3561;7132;4791;3718;4860;4615;3689;7099;5196;841;3554	ADA;CASP8;CCL11;CCL2;CCL4;CCR1;CCR2;CXCR2;HMOX1;IL1B;IL1R1;IL1R2;IL2RG;IL6;ITGB2;JAK3;MYD88;NFKB2;PF4;PNP;SPP1;TLR4;TNF;TNFRSF1A
			C0004096	Asthma	0.70442	2.9866	0	0	http://www.disgenet.org/web/DisGeNET/menu/C0004096	37	./Project_wg_result1554931135_GSEA/C0004096.png	21	383;6356;3162;3553;3557;3371;4318;929;7124;6347;5328;1906;100;6352;4791;3383;3880;240;841;6888;7040	ADA;ALOX5;ARG1;CASP8;CCL11;CCL2;CCL5;CD14;EDN1;HMOX1;ICAM1;IL1B;IL1RN;KRT19;MMP9;NFKB2;PLAU;TALDO1;TGFB1;TNC;TNF
			C0038356	Stomach Neoplasms	0.521046	2.83008	0	0	http://www.disgenet.org/web/DisGeNET/menu/C0038356	117	./Project_wg_result1554931135_GSEA/C0038356.png	67	3569;5054;3162;3553;3557;960;3958;5055;4609;7124;84790;3604;5328;123;1839;864;3490;5743;3486;1026;5265;1647;6774;5947;10232;240;6615;595;841;7170;6231;6194;6141;4869;7039;4846;7056;9277;6137;3315;5480;4907;79852;6138;1075;51042;5036;1674;80324;6223;3329;1915;7157;29108;5950;51196;1316;3570;387;5550;10574;645;196;25824;2067;4893;6209	AHR;ALOX5;BLVRB;CASP8;CCND1;CCT7;CD44;CDKN1A;CTSC;DES;EEF1A1;EPHX3;ERCC1;GADD45A;HBEGF;HMOX1;HSPB1;HSPD1;IGFBP3;IGFBP7;IL1B;IL1RN;IL6;IL6R;KLF6;LGALS3;MSLN;MYC;NOS3;NPM1;NRAS;NT5E;PA2G4;PLAU;PLCE1;PLIN2;PPIC;PRDX5;PREP;PTGS2;PUS1;PYCARD;RBP1;RBP4;RHOA;RPL13;RPL15;RPL18;RPS15;RPS19;RPS26;RPS6;RUNX3;SERPINA1;SERPINB2;SERPINE1;SNAI1;STAT3;TGFA;THBD;TNF;TNFRSF9;TP53;TPM3;TUBA1C;WDR46;ZNF593
			C0027627	Neoplasm Metastasis	0.578513	2.8292	0	0	http://www.disgenet.org/web/DisGeNET/menu/C0027627	71	./Project_wg_result1554931135_GSEA/C0027627.png	39	3569;1440;7980;3934;5329;960;3958;4318;4609;7124;5328;6696;6275;5008;5743;5265;9518;1192;6774;7431;240;1964;7099;6615;51129;301;7430;7040;3732;2512;6197;23643;3688;25816;5829;7048;7347;7157;1933	ALOX5;ANGPTL4;ANXA1;CD44;CD82;CLIC1;CSF3;EEF1B2;EIF1AX;EZR;FTL;GDF15;IL6;ITGB1;LCN2;LGALS3;LY96;MMP9;MYC;OSM;PLAU;PLAUR;PTGS2;PXN;RPS6KA3;S100A4;SERPINA1;SNAI1;SPP1;STAT3;TFPI2;TGFB1;TGFBR2;TLR4;TNF;TNFAIP8;TP53;UCHL3;VIM
			C0024121	Lung Neoplasms	0.585368	2.80103	0	0	http://www.disgenet.org/web/DisGeNET/menu/C0024121	63	./Project_wg_result1554931135_GSEA/C0024121.png	35	3569;3162;3553;4609;7124;2;100;864;6696;1545;302;9046;1026;5265;7099;595;841;634;7040;6776;5052;3726;60;2878;1796;11186;1326;2876;355;2353;4000;7048;3399;7157;29108	A2M;ACTB;ADA;ANXA2;CASP8;CCND1;CDKN1A;CEACAM1;CYP1B1;DOK1;DOK2;FAS;FOS;GPX1;GPX3;HMOX1;ID3;IL1B;IL6;JUNB;LMNA;MAP3K8;MYC;PRDX1;PYCARD;RASSF1;RUNX3;SERPINA1;SPP1;STAT5A;TGFB1;TGFBR2;TLR4;TNF;TP53
			C0015967	Fever	0.63366	2.76785	0	0	http://www.disgenet.org/web/DisGeNET/menu/C0015967	45	./Project_wg_result1554931135_GSEA/C0015967.png	21	3569;1440;3553;4210;7124;374569;8676;1230;100;4689;861;9536;3561;7132;5743;9051;6774;7099;595;330;6556	ADA;ASPG;BIRC3;CCND1;CCR1;CSF3;IL1B;IL2RG;IL6;MEFV;NCF4;PSTPIP1;PTGES;PTGS2;RUNX1;SLC11A1;STAT3;STX11;TLR4;TNF;TNFRSF1A
			C1458155	Mammary Neoplasms	0.440018	2.50586	0	0	http://www.disgenet.org/web/DisGeNET/menu/C1458155	168	./Project_wg_result1554931135_GSEA/C1458155.png	80	3569;1440;2921;7980;2920;3162;3553;4318;5055;7421;3240;9510;7124;7057;6696;1545;4017;3490;9590;5743;11067;1192;6774;7431;4046;9582;1910;135228;5292;6615;595;7052;5321;841;51129;1003;3091;54567;6194;26986;353;7153;6202;6776;4323;28957;1294;4846;2004;6470;4904;3692;1435;2876;23406;1674;2353;10457;2316;3090;5914;4000;6201;840;3488;8894;2091;7157;4792;1933;1269;22948;2771;396;5935;3791;6160;1072;196;…	ADAMTS1;AHR;AKAP12;ANGPTL4;APOBEC3B;APRT;ARHGDIA;CASP7;CASP8;CCND1;CCT5;CD109;CDH5;CFL1;CLIC1;CNR2;COL7A1;COTL1;CSF1;CSF3;CXCL2;CXCL3;CYP1B1;DEPP1;DES;DLL4;EDNRB;EEF1B2;EIF2S2;EIF6;ELK3;FBL;FLNA;FOS;GNAI2;GPNMB;GPX1;HIC1;HIF1A;HMOX1;HP;IGFBP5;IGFBP7;IL1B;IL6;KDR;LMNA;LOXL2;LSP1;MMP14;MMP9;MRPS28;NFKBIA;NOS3;PABPC1;PIM1;PLA2G4A;PTGS2;RARA;RBM3;RPL31;RPS6;RPS7;RPS8;SERPINB2;SHMT1;SNAI1;SPP1;STAT3;S…
			C0033578	Prostatic Neoplasms	0.429364	2.43405	0	0	http://www.disgenet.org/web/DisGeNET/menu/C0033578	170	./Project_wg_result1554931135_GSEA/C0033578.png	70	3569;5054;12;3162;3557;5329;4318;7421;4609;4481;2012;6768;4322;5328;79689;8797;861;467;1545;3490;5743;3486;1026;9518;1647;6774;8854;2247;3383;10417;7431;7099;25932;595;3690;6136;7113;301;4158;114609;51135;27173;3091;7430;1266;7040;7153;2014;6296;7039;4846;3732;23753;2878;928;6134;4507;54535;5034;5610;7185;1410;30008;6223;7048;3399;7371;9446;7157;678	ACSM3;ALDH1A2;ANXA1;ATF3;CCHCR1;CCND1;CD82;CD9;CDKN1A;CLIC4;CNN3;CRYAB;CYP1B1;EFEMP2;EIF2AK2;EMP1;EMP3;EZR;FGF2;GADD45A;GDF15;GPX3;GSTO1;HIF1A;HMOX1;ICAM1;ID3;IGFBP3;IGFBP7;IL1RN;IL6;IRAK4;ITGB3;MC2R;MMP13;MMP9;MSR1;MTAP;MYC;NOS3;P4HB;PLAU;PLAUR;PTGS2;RPL10;RPL12;RPS19;RUNX1;SDF2L1;SERPINA3;SERPINE1;SLC39A1;SPON2;ST14;STAT3;STEAP4;TGFA;TGFB1;TGFBR2;TIRAP;TLR4;TMPRSS2;TNFRSF10A;TOP2A;TP53;TRAF1;UC…
			C0013386	Dyskinesia, Drug-Induced	-0.803207	-2.65074	0	0	http://www.disgenet.org/web/DisGeNET/menu/C0013386	12	./Project_wg_result1554931135_GSEA/C0013386.png	10	5923;7054;8787;2571;5179;885;1814;5173;1812;1813	CCK;DRD1;DRD2;DRD3;GAD1;PDYN;PENK;RASGRF1;RGS9;TH
			C1510586	Autism Spectrum Disorders	-0.566378	-2.69348	0	0	http://www.disgenet.org/web/DisGeNET/menu/C1510586	35	./Project_wg_result1554931135_GSEA/C1510586.png	22	6853;10716;4208;1735;5101;9378;9379;4923;1745;139411;5649;54674;5021;11141;1804;26047;57628;2904;6323;2562;9248;347731	CNTNAP2;DIO3;DLX1;DPP10;DPP6;GABRB3;GPR50;GRIN2B;IL1RAPL1;LRRN3;LRRTM3;MEF2C;NRXN1;NRXN2;NTSR1;OXTR;PCDH9;PTCHD1;RELN;SCN1A;SYN1;TBR1
			C0525045	Mood Disorders	-0.453319	-2.71705	0	0	http://www.disgenet.org/web/DisGeNET/menu/C0525045	102	./Project_wg_result1554931135_GSEA/C0525045.png	55	5368;2898;3360;4684;54551;109;3359;9619;150;1393;3363;2912;4852;91752;3361;4923;128674;4908;2913;7054;6753;5649;114;57468;1394;4887;2903;153;6531;10021;367;1131;6750;2571;2847;2558;3356;3350;2572;2561;9248;135;1129;2554;1814;152;6869;7432;1392;5173;2563;4986;60482;1813;6863	ABCG1;ADCY3;ADCY8;ADORA2A;ADRA2A;ADRA2C;ADRB1;AR;CHRM2;CHRM3;CRH;CRHBP;CRHR1;DRD2;DRD3;GABRA1;GABRA5;GABRB2;GABRD;GAD1;GAD2;GPR50;GRIK2;GRIN2A;GRM2;GRM3;HCN4;HTR1A;HTR2A;HTR3A;HTR4;HTR5A;HTR7;MAGEL2;MCHR1;NCAM1;NPY;NPY2R;NTF3;NTSR1;OPRK1;PDYN;PNOC;PROKR2;RELN;SLC12A5;SLC5A7;SLC6A3;SST;SSTR3;TAC1;TACR1;TH;VIP;ZNF804A
			C0026650	Movement Disorders	-0.674374	-2.74567	0	0	http://www.disgenet.org/web/DisGeNET/menu/C0026650	22	./Project_wg_result1554931135_GSEA/C0026650.png	14	6515;6792;22854;23237;3736;7504;1268;4988;6323;1814;1392;5173;1812;1813	ARC;CDKL5;CNR1;CRH;DRD1;DRD2;DRD3;KCNA1;NTNG1;OPRM1;PDYN;SCN1A;SLC2A3;XK
			C0038587	Substance Withdrawal Syndrome	-0.616981	-2.77662	0	0	http://www.disgenet.org/web/DisGeNET/menu/C0038587	30	./Project_wg_result1554931135_GSEA/C0038587.png	24	134;2166;4987;5368;107;2891;6529;2770;4985;2890;4852;1268;1139;114;1141;887;4887;2903;3269;135;6869;1392;4986;1813	ADCY1;ADCY8;ADORA1;ADORA2A;CCKBR;CHRNA7;CHRNB2;CNR1;CRH;DRD2;FAAH;GNAI1;GRIA1;GRIA2;GRIN2A;HRH1;NPY;NPY2R;OPRD1;OPRK1;OPRL1;PNOC;SLC6A1;TACR1
			C0600427	Cocaine Dependence	-0.7069	-2.88424	0	0	http://www.disgenet.org/web/DisGeNET/menu/C0600427	23	./Project_wg_result1554931135_GSEA/C0600427.png	16	1142;2555;4985;6079;4852;1268;6531;4988;50632;1814;814;5173;4986;2587;1813;6863	CALY;CAMK4;CHRNB3;CNR1;DRD2;DRD3;GABRA2;GALR1;NPY;OPRD1;OPRK1;OPRM1;PDYN;SLC6A3;SNORD15A;TAC1
			C0001973	Alcoholic Intoxication, Chronic	-0.492346	-3.19209	0	0	http://www.disgenet.org/web/DisGeNET/menu/C0001973	143	./Project_wg_result1554931135_GSEA/C0001973.png	84	9456;815;5999;2560;4684;238;2918;111;6622;2902;2897;1142;3359;1007;5924;150;2555;6529;1393;4985;23237;3363;152330;57453;1016;27255;2912;2550;4852;1010;1268;1008;154215;4923;4929;2911;2913;1006;7054;1394;4887;2903;2567;1137;2570;460;57575;6531;26047;2566;4889;367;4988;2571;2558;2899;387129;2904;4340;3356;3350;2572;2561;2562;1129;2565;6870;5179;2914;885;2554;1814;10846;814;6869;1392;7200;5173;4986;…	ADCY5;ADRA2A;ALK;AR;ARC;ASTN1;CAMK2A;CAMK4;CARTPT;CCK;CDH10;CDH12;CDH18;CDH8;CDH9;CHRM2;CHRNA4;CHRNB3;CNR1;CNTN4;CNTN6;CNTNAP2;CRH;CRHBP;CRHR1;DRD1;DRD2;DRD3;DSCAML1;GABBR1;GABRA1;GABRA2;GABRA5;GABRB1;GABRB2;GABRB3;GABRG1;GABRG2;GABRG3;GABRR2;GAD1;GAD2;GALR1;GRIK1;GRIK3;GRIN1;GRIN2A;GRIN2B;GRM1;GRM2;GRM3;GRM4;GRM8;HOMER1;HTR1A;HTR2A;HTR3A;HTR7;MOG;NCAM1;NKAIN2;NPSR1;NPY;NPY2R;NPY5R;NR4A2;NTSR1;OP…
			C0236736	Cocaine-Related Disorders	-0.629833	-3.22972	0	0	http://www.disgenet.org/web/DisGeNET/menu/C0236736	51	./Project_wg_result1554931135_GSEA/C0236736.png	35	9456;815;6622;2902;2891;55714;2555;1393;23780;23237;2890;2550;4852;1268;57586;887;1394;4887;2915;6531;2566;4988;2571;3356;3350;2572;6870;1814;814;1392;5173;4986;9607;1812;1813	APOL2;ARC;CAMK2A;CAMK4;CARTPT;CCKBR;CNR1;CRH;CRHBP;CRHR1;DRD1;DRD2;DRD3;GABBR1;GABRA2;GABRG2;GAD1;GAD2;GRIA1;GRIA2;GRIN1;GRM5;HOMER1;HTR1A;HTR2A;NPY;NPY2R;OPRK1;OPRM1;PDYN;SLC6A3;SNCA;SYT13;TACR3;TENM3
			C0005586	Bipolar Disorder	-0.358245	-2.55502	0	6.92016e-05	http://www.disgenet.org/web/DisGeNET/menu/C0005586	254	./Project_wg_result1554931135_GSEA/C0005586.png	109	27445;2898;3360;815;4137;5816;5999;6511;2560;4684;1005;23236;1644;109;2892;2902;2897;2893;266727;1142;3359;23245;2891;6616;1826;9378;1393;22871;1607;22854;23544;152330;2890;5923;27255;91752;116443;108;793;57030;1268;3361;57113;1139;4929;128674;4908;6334;2913;7054;10125;1745;345557;5649;2065;10814;114;1394;2894;2903;478;116;3786;2570;4747;2915;10815;6531;26047;1131;6750;2571;2847;2558;2899;2904;33…	ADCY2;ADCY3;ADCY8;ADCYAP1;ADRA2C;ASTN2;ATP1A3;CACNG5;CALB1;CAMK2A;CARTPT;CDH7;CHRM2;CHRM3;CHRNA7;CHRNB3;CNR1;CNTN4;CNTN6;CNTNAP2;CPLX1;CPLX2;CRH;CRHBP;CRHR1;DDC;DGKB;DLX1;DRD1;DRD2;DRD3;DSCAM;EGR3;ERBB3;ERBB4;GABRA1;GABRA3;GABRA5;GABRB1;GABRB2;GABRB3;GABRG1;GABRR2;GAD1;GAD2;GNAL;GPR50;GRIA1;GRIA2;GRIA3;GRIA4;GRID1;GRIK1;GRIK2;GRIK3;GRIN1;GRIN2A;GRIN2B;GRIN3A;GRM3;GRM4;GRM5;HTR1A;HTR2A;HTR3A;HTR4;…
			C0543888	Epileptic encephalopathy	-0.680591	-2.59344	0	7.68907e-05	http://www.disgenet.org/web/DisGeNET/menu/C0543888	19	./Project_wg_result1554931135_GSEA/C0543888.png	16	3785;1759;6812;1917;23236;9378;6529;6792;23229;3745;6334;3737;2904;6326;6323;2554	ARHGEF9;CDKL5;DNM1;EEF1A2;GABRA1;GRIN2B;KCNA2;KCNB1;KCNQ2;NRXN1;PLCB1;SCN1A;SCN2A;SCN8A;SLC6A1;STXBP1
		GLAD4U	geneSet	description	ES	NES	pValue	FDR	link	size	plotPath	leadingEdgeNum	leadingEdgeId	userId
			PA443262	Acute-Phase Reaction	0.851606	3.25094	0	0	https://www.pharmgkb.org/disease/PA443262	25	./Project_wg_result1555954634_GSEA/PA443262.png	20	5806;3569;12;3934;3553;9021;4210;4318;6288;3240;929;7124;1052;9180;1051;5008;5265;6774;3929;7099	CD14;CEBPB;CEBPD;HP;IL1B;IL6;LBP;LCN2;MEFV;MMP9;OSM;OSMR;PTX3;SAA1;SERPINA1;SERPINA3;SOCS3;STAT3;TLR4;TNF
			PA166048822	Actinomycetales Infections	0.756253	3.24752	0	0	https://www.pharmgkb.org/disease/PA166048822	42	./Project_wg_result1555954634_GSEA/PA166048822.png	31	3569;944;26253;3553;9021;4318;7421;8807;929;7124;3105;6347;3604;100;340061;6352;6351;7096;3627;7099;3687;6556;3554;114609;2209;7040;10981;7097;160857;8651;6890	ADA;CCDC122;CCL2;CCL4;CCL5;CD14;CLEC4E;CXCL10;FCGR1A;HLA-A;IL18RAP;IL1B;IL1R1;IL6;ITGAX;MMP9;RAB32;SLC11A1;SOCS1;SOCS3;TAP1;TGFB1;TIRAP;TLR1;TLR2;TLR4;TMEM173;TNF;TNFRSF9;TNFSF8;VDR
			PA443359	Aneurysm	0.744332	3.13404	0	0	https://www.pharmgkb.org/disease/PA443359	36	./Project_wg_result1555954634_GSEA/PA443359.png	25	3569;5054;7076;12;3934;3371;4318;4322;4317;1282;6696;9536;4015;3339;1281;5734;7148;2022;1295;2200;4016;7040;2006;4846;968	CD68;COL3A1;COL4A1;COL8A1;ELN;ENG;FBN1;HSPG2;IL6;LCN2;LOX;LOXL1;MMP13;MMP8;MMP9;NOS3;PTGER4;PTGES;SERPINA3;SERPINE1;SPP1;TGFB1;TIMP1;TNC;TNXB
			PA443362	Angina Pectoris	0.73432	2.94929	0	0	https://www.pharmgkb.org/disease/PA443362	32	./Project_wg_result1555954634_GSEA/PA443362.png	22	5806;3569;7076;3934;8862;3958;4318;9507;929;6347;4317;3673;26998;6352;8740;9518;3383;7099;3690;624;3959;4846	ADAMTS4;APLN;BDKRB2;CCL2;CCL5;CD14;FETUB;GDF15;ICAM1;IL6;ITGA2;ITGB3;LCN2;LGALS3;LGALS3BP;MMP8;MMP9;NOS3;PTX3;TIMP1;TLR4;TNFSF14
			PA165108401	Acute coronary syndrome	0.719109	2.92265	0	0	https://www.pharmgkb.org/disease/PA165108401	32	./Project_wg_result1555954634_GSEA/PA165108401.png	21	5806;3569;5054;7076;8862;6279;3958;4318;6280;929;3604;4317;3673;9518;1281;4261;3690;5228;7450;4846;7056	APLN;CD14;CIITA;COL3A1;GDF15;IL6;ITGA2;ITGB3;LGALS3;MMP8;MMP9;NOS3;PGF;PTX3;S100A8;S100A9;SERPINE1;THBD;TIMP1;TNFRSF9;VWF
			PA445299	Aggressive Periodontitis	0.775606	2.77696	0	0	https://www.pharmgkb.org/disease/PA445299	21	./Project_wg_result1555954634_GSEA/PA445299.png	12	3569;3553;7850;3557;6279;7421;929;7124;3105;6347;4317;2357	CCL2;CD14;FPR1;HLA-A;IL1B;IL1R2;IL1RN;IL6;MMP8;S100A8;TNF;VDR
			PA443364	Angina, Unstable	0.697933	2.69675	0	0	https://www.pharmgkb.org/disease/PA443364	26	./Project_wg_result1555954634_GSEA/PA443364.png	17	5806;3569;7076;4318;9507;929;7124;3604;4317;3673;8740;9518;3383;623;3690;624;4846	ADAMTS4;BDKRB1;BDKRB2;CD14;GDF15;ICAM1;IL6;ITGA2;ITGB3;MMP8;MMP9;NOS3;PTX3;TIMP1;TNF;TNFRSF9;TNFSF14
			PA443374	Ankylosis	0.694535	2.67953	0	0	https://www.pharmgkb.org/disease/PA443374	26	./Project_wg_result1555954634_GSEA/PA443374.png	18	5806;3553;7850;3557;4210;6280;7124;3105;23569;864;7132;5734;7099;968;118429;6890;196527;7133	ANO6;ANTXR2;CD68;HLA-A;IL1B;IL1R2;IL1RN;MEFV;PADI4;PTGER4;PTX3;RUNX3;S100A9;TAP1;TLR4;TNF;TNFRSF1A;TNFRSF1B
			PA443355	Anemia, Sickle Cell	0.727538	2.65282	0	0	https://www.pharmgkb.org/disease/PA443355	22	./Project_wg_result1555954634_GSEA/PA443355.png	14	5054;3162;3240;2532;6402;3673;1906;6401;3383;3690;948;5228;4846;60	ACKR1;ACTB;CD36;EDN1;HMOX1;HP;ICAM1;ITGA2;ITGB3;NOS3;PGF;SELE;SELL;SERPINE1
			PA443227	Abortion, Spontaneous	0.717971	2.58156	0	0	https://www.pharmgkb.org/disease/PA443227	22	./Project_wg_result1555954634_GSEA/PA443227.png	13	3569;3976;5054;3553;3557;283120;7124;10544;3690;131450;5228;4846;7056	CD200R1;H19;IL1B;IL1RN;IL6;ITGB3;LIF;NOS3;PGF;PROCR;SERPINE1;THBD;TNF
			PA443378	Anorexia	-0.568782	-2.6093	0	0	https://www.pharmgkb.org/disease/PA443378	32	./Project_wg_result1555954634_GSEA/PA443378.png	25	2922;3351;4915;3782;2166;219578;342865;286183;3359;130367;4985;4852;1268;79772;8788;7352;4887;5021;3356;3062;885;257194;6869;9607;1813	CARTPT;CCK;CNR1;DLK1;DRD2;FAAH;GRP;HCRTR2;HTR1B;HTR2A;HTR3A;KCNN3;MCTP1;NEGR1;NKAIN3;NPY;NPY2R;NTRK2;OPRD1;OXTR;SGPP2;TACR1;UCP3;VSTM2B;ZNF804B
			PA446985	Alcohol Withdrawal Seizures	-0.740626	-2.67739	0	0	https://www.pharmgkb.org/disease/PA446985	15	./Project_wg_result1555954634_GSEA/PA446985.png	14	4886;2917;2560;2918;2555;4852;1268;4887;6531;4889;2899;1129;1812;1813	CHRM2;CNR1;DRD1;DRD2;GABRA2;GABRB1;GRIK3;GRM7;GRM8;NPY;NPY1R;NPY2R;NPY5R;SLC6A3
			PA447195	Anorexia Nervosa	-0.605479	-2.91552	0	0	https://www.pharmgkb.org/disease/PA447195	38	./Project_wg_result1555954634_GSEA/PA447195.png	31	2922;3351;4915;3782;2166;728215;51761;80309;219578;342865;286183;3359;130367;1007;4985;4852;1268;79772;8788;3925;7352;1394;55879;5021;140578;3356;50632;885;257194;6869;1813	ATP8A2;CALY;CCK;CDH9;CHODL;CNR1;CRHR1;DLK1;DRD2;FAAH;FAM155A;GABRQ;GRP;HTR1B;HTR2A;HTR3A;KCNN3;MCTP1;NEGR1;NKAIN3;NPY;NTRK2;OPRD1;OXTR;SGPP2;SPHKAP;STMN1;TACR1;UCP3;VSTM2B;ZNF804B
			PA153906318	Autism Spectrum Disorder	-0.505837	-3.23849	0	0	https://www.pharmgkb.org/disease/PA153906318	130	./Project_wg_result1555954634_GSEA/PA153906318.png	73	2917;161357;140733;2898;23040;2560;54551;2918;1644;10716;170302;116442;6804;1007;6616;1826;50651;9378;2555;93664;1746;6792;9783;22871;6328;1750;3363;152330;2925;6014;27255;50863;91752;23229;1008;340533;1139;2861;4212;7102;1006;4685;1745;139411;54715;5649;54413;2567;5021;6092;2570;11141;57575;1804;2915;6531;26047;26470;57628;2571;2558;2904;3356;6326;491;2557;375612;2562;2565;3751;2556;2554;1814	ARHGEF9;ARX;ATP2B2;CADPS2;CDH10;CDH8;CDH9;CDKL5;CHRNA7;CNTN4;CNTN6;CNTNAP2;DDC;DLX1;DLX2;DLX6;DPP10;DPP6;DRD3;DSCAM;GABRA1;GABRA2;GABRA3;GABRA4;GABRA5;GABRB1;GABRB3;GABRG1;GABRG3;GABRR2;GAD1;GPR37;GRIK2;GRIN2B;GRM5;GRM7;GRM8;GRPR;HTR2A;HTR7;IL1RAPL1;KCND2;LHFPL3;MACROD2;MAGEL2;MDGA2;MEIS2;MYT1L;NCAM2;NEXMIF;NLGN1;NLGN3;NRXN1;NTM;OXTR;PCDH10;PTCHD1;RAB39B;RBFOX1;RELN;RIMS3;RIT2;ROBO2;SCN2A;SCN3A;S…
			PA447197	Attention Deficit Disorder with Hyperactivity	-0.603589	-3.24189	0	0	https://www.pharmgkb.org/disease/PA447197	57	./Project_wg_result1555954634_GSEA/PA447197.png	39	2917;728215;3360;1795;1644;2897;1142;11255;23245;6616;150;6529;27255;50863;23767;91752;114798;1139;4929;4908;54715;54413;2903;1137;6531;26047;387129;2904;3356;54769;50632;3350;6855;1814;152;9607;60482;1812;1813	ADRA2A;ADRA2C;ASTN2;CALY;CARTPT;CHRNA4;CHRNA7;CHRNB3;CNTN6;CNTNAP2;DDC;DIRAS2;DOCK3;DRD1;DRD2;DRD3;FAM155A;FLRT3;GRIK1;GRIN2A;GRIN2B;GRM7;HRH3;HTR1A;HTR2A;HTR4;NLGN3;NPSR1;NR4A2;NTF3;NTM;RBFOX1;SLC5A7;SLC6A1;SLC6A3;SLITRK1;SNAP25;SYP;ZNF804A
			PA446879	Alcohol-Related Disorders	-0.593541	-3.24419	0	0	https://www.pharmgkb.org/disease/PA446879	65	./Project_wg_result1555954634_GSEA/PA446879.png	52	3763;4862;3351;9215;80704;2166;84251;4987;5368;2560;2918;6622;2902;2897;1142;3359;2555;1393;4985;3363;2550;4852;1268;7054;887;1394;2903;2567;1137;6531;2566;4988;64579;2899;2904;3356;2557;3350;2561;2562;1129;2565;2554;1814;10846;7432;5173;4986;2587;9607;1812;1813	CARTPT;CCKBR;CHRM2;CHRNA4;CHRNB3;CNR1;CRHBP;CRHR1;DRD1;DRD2;DRD3;FAAH;GABBR1;GABRA1;GABRA2;GABRA4;GABRB1;GABRB2;GABRB3;GABRG1;GABRG2;GABRG3;GALR1;GRIK1;GRIK3;GRIN1;GRIN2A;GRIN2B;GRM8;HTR1A;HTR1B;HTR2A;HTR3A;HTR7;KCNJ6;LARGE1;NDST4;NPAS2;NPY;OPRD1;OPRK1;OPRL1;OPRM1;PDE10A;PDYN;PNOC;SGIP1;SLC19A3;SLC6A3;SNCA;TH;VIP
			PA447198	Autistic Disorder	-0.54144	-3.37437	0	0	https://www.pharmgkb.org/disease/PA447198	108	./Project_wg_result1555954634_GSEA/PA447198.png	74	1740;288;56853;8831;4862;3351;4886;10479;151126;1600;9228;57555;2917;161357;140733;5579;2898;23040;2560;2918;1644;170302;6804;1007;6616;1826;9378;2555;93664;1746;6792;9783;22871;6328;1750;3363;152330;2925;6014;1008;340533;1139;7102;4685;1745;139411;54715;5649;9568;54413;2567;5021;6092;2570;11141;57575;1804;2915;26047;26470;2571;2558;4340;3356;6326;491;2557;375612;2562;2565;3751;2556;2554;6863	ANK3;ARX;ATP2B2;CADPS2;CDH10;CDH9;CDKL5;CELF4;CHRNA7;CNTN4;CNTNAP2;DAB1;DDC;DLG2;DLGAP2;DLX1;DLX2;DLX6;DPP6;DSCAM;GABBR2;GABRA1;GABRA2;GABRA3;GABRA4;GABRA5;GABRB1;GABRB3;GABRG1;GABRG3;GABRR2;GAD1;GRIK2;GRM5;GRM7;GRM8;GRPR;HTR1B;HTR2A;HTR7;IL1RAPL1;KCND2;LHFPL3;MACROD2;MDGA2;MOG;MYT1L;NCAM2;NEXMIF;NLGN1;NLGN2;NLGN3;NPAS2;NPY1R;NRXN1;OXTR;PCDH10;PRKCB;PTCHD1;RBFOX1;RELN;RIMS3;RIT2;ROBO2;SCN2A;SCN3A…
			PA166048724	Attention Deficit and Disruptive Behavior Disorders	-0.673323	-3.4905	0	0	https://www.pharmgkb.org/disease/PA166048724	49	./Project_wg_result1555954634_GSEA/PA166048724.png	38	2917;728215;3360;1795;1644;2897;130576;392617;1142;23245;6515;6616;150;2555;6529;91752;1139;4929;4908;54715;54413;2903;5021;6092;1137;6531;387129;3356;54769;50632;3350;6857;6855;1814;152;9607;1812;1813	ADRA2A;ADRA2C;ASTN2;CALY;CARTPT;CHRNA4;CHRNA7;CHRNB3;DDC;DIRAS2;DOCK3;DRD1;DRD2;DRD3;ELFN1;FAM155A;GABRA2;GRIK1;GRIN2A;GRM7;HTR1A;HTR2A;HTR4;LYPD6B;NLGN3;NPSR1;NR4A2;NTF3;OXTR;RBFOX1;ROBO2;SLC2A3;SLC6A1;SLC6A3;SNAP25;SYP;SYT1;ZNF804A
			PA447196	Anxiety Disorders	-0.65508	-3.84449	0	0	https://www.pharmgkb.org/disease/PA447196	89	./Project_wg_result1555954634_GSEA/PA447196.png	75	2922;3351;4915;4886;117;58512;2166;2917;4987;161357;2898;9229;124842;26050;2918;123606;3359;23245;2891;9378;2555;1393;22871;3363;2925;27255;2912;2550;4852;114798;1268;3361;2743;887;1394;2903;2567;4045;5021;116;1137;41;2915;6531;26047;2566;4889;2571;2558;2899;387129;2904;3356;121256;3350;2572;2562;135;2565;30010;2556;5179;885;2554;1814;6869;1392;7200;5173;4986;2587;1325;1812;1813;6863	ADCYAP1;ADCYAP1R1;ADORA2A;ASIC1;ASTN2;CCK;CCKBR;CHRNA4;CNR1;CNTN6;CNTNAP2;CORT;CRH;CRHBP;CRHR1;DLGAP1;DLGAP3;DRD1;DRD2;DRD3;FAAH;GABBR1;GABRA1;GABRA2;GABRA3;GABRA5;GABRB3;GABRG1;GABRG2;GABRG3;GAD1;GAD2;GALR1;GLRB;GRIA2;GRIK2;GRIK3;GRIN2A;GRIN2B;GRM2;GRM5;GRM7;GRM8;GRP;GRPR;HTR1A;HTR1B;HTR2A;HTR3A;HTR5A;HTR7;LSAMP;MDGA2;NIPA1;NLGN1;NPSR1;NPY;NPY1R;NPY5R;NRXN1;NTRK2;NXPH1;OPRK1;OPRL1;OXTR;PDYN;PENK…
			PA443309	Alcoholism	-0.676574	-3.94894	0	0	https://www.pharmgkb.org/disease/PA443309	84	./Project_wg_result1555954634_GSEA/PA443309.png	68	2166;654429;84251;4987;5368;5530;2560;2918;1644;2902;2897;1142;3359;150;2555;1393;2905;4985;3363;2550;4852;1268;4929;2743;7054;6538;887;1394;4887;2903;2567;5021;1137;6531;2566;4889;4988;2571;64579;2558;2899;2904;3356;2557;3350;2572;2561;2562;1129;2565;6870;2556;5179;885;2554;2742;1814;10846;152;6869;1392;5173;2563;4986;2587;9607;1812;1813	ADRA2A;ADRA2C;CARTPT;CCK;CCKBR;CHRM2;CHRNA4;CHRNB3;CNR1;CRH;CRHBP;CRHR1;DDC;DRD1;DRD2;DRD3;FAAH;GABBR1;GABRA1;GABRA2;GABRA3;GABRA4;GABRA5;GABRB1;GABRB2;GABRB3;GABRD;GABRG1;GABRG2;GABRG3;GAD1;GAD2;GALR1;GLRA2;GLRB;GRIK1;GRIK3;GRIN1;GRIN2A;GRIN2B;GRIN2C;GRM8;HTR1A;HTR2A;HTR3A;HTR7;LRTM2;NDST4;NPY;NPY2R;NPY5R;NR4A2;OPRD1;OPRK1;OPRL1;OPRM1;OXTR;PDE10A;PDYN;PENK;PNOC;PPP3CA;SGIP1;SLC6A11;SLC6A3;TACR1;…

### Sheet: Mouse Phenotype Results
Mammalian Phenotype Ontology	geneSet	description	ES	NES	pValue	FDR	link	size	plotPath	leadingEdgeNum	leadingEdgeId	userId
	MP:0005387	immune system phenotype	0.646753	2.48228	0	0	http://www.informatics.jax.org/searches/Phat.cgi?id=MP:0005387	27	./Project_wg_result1555955109_GSEA/MP_0005387.png	22	20210;12266;20306;15511;20296;68713;380732;11433;12484;20556;52118;14594;12763;21950;19073;27007;12364;15944;100470;241112;114601;58801	Acp5;C3;Casp12;Catip;Ccl2;Ccl7;Cd24a;Cmah;Ehbp1l1;Ggta1;Hspa1b;Ifitm1;Irgm1;Klrk1;Lao1;Milr1;Pmaip1;Pvr;Saa3;Slfn2;Srgn;Tnfsf9
	MP:0001790	abnormal immune system physiology	0.649858	2.3237	0	0.00150896	http://www.informatics.jax.org/searches/Phat.cgi?id=MP:0001790	21	./Project_wg_result1555955109_GSEA/MP_0001790.png	18	20210;12266;15511;20296;68713;380732;11433;12484;20556;52118;14594;12763;21950;27007;12364;15944;100470;114601	Acp5;C3;Casp12;Ccl2;Cd24a;Cmah;Ehbp1l1;Ggta1;Hspa1b;Ifitm1;Irgm1;Klrk1;Lao1;Milr1;Pvr;Saa3;Slfn2;Tnfsf9
	MP:0001547	abnormal lipid level	0.836692	2.20423	0	0.00362151	http://www.informatics.jax.org/searches/Phat.cgi?id=MP:0001547	8	./Project_wg_result1555955109_GSEA/MP_0001547.png	4	20210;12266;20296;68713	C3;Ccl2;Ifitm1;Saa3
	MP:0003949	abnormal circulating lipid level	0.836692	2.20423	0	0.00362151	http://www.informatics.jax.org/searches/Phat.cgi?id=MP:0003949	8	./Project_wg_result1555955109_GSEA/MP_0003949.png	4	20210;12266;20296;68713	C3;Ccl2;Ifitm1;Saa3
	MP:0001800	abnormal humoral immune response	0.852336	2.16822	0	0.00396103	http://www.informatics.jax.org/searches/Phat.cgi?id=MP:0001800	7	./Project_wg_result1555955109_GSEA/MP_0001800.png	7	12266;20296;68713;20556;52118;14594;12763	C3;Ccl2;Cmah;Ggta1;Ifitm1;Pvr;Slfn2
	MP:0001545	abnormal hematopoietic system physiology	0.692421	2.16987	0	0.00452689	http://www.informatics.jax.org/searches/Phat.cgi?id=MP:0001545	14	./Project_wg_result1555955109_GSEA/MP_0001545.png	12	12266;20296;68713;380732;11433;12484;20556;52118;14594;12763;21950;27007	Acp5;C3;Ccl2;Cd24a;Cmah;Ggta1;Ifitm1;Klrk1;Milr1;Pvr;Slfn2;Tnfsf9
	MP:0012382	abnormal blood cell physiology	0.692421	2.16987	0	0.00452689	http://www.informatics.jax.org/searches/Phat.cgi?id=MP:0012382	14	./Project_wg_result1555955109_GSEA/MP_0012382.png	12	12266;20296;68713;380732;11433;12484;20556;52118;14594;12763;21950;27007	Acp5;C3;Ccl2;Cd24a;Cmah;Ggta1;Ifitm1;Klrk1;Milr1;Pvr;Slfn2;Tnfsf9
	MP:0005397	hematopoietic system phenotype	0.585104	2.24189	0	0.00452689	http://www.informatics.jax.org/searches/Phat.cgi?id=MP:0005397	27	./Project_wg_result1555955109_GSEA/MP_0005397.png	21	381680;12266;20306;20296;68713;380732;11433;12484;20556;52118;14594;12763;21950;19073;27007;76974;11841;241112;114601;58801;66162	Acp5;Arf2;Bola2;C3;Catip;Ccl2;Ccl7;Cd24a;Cmah;Ehbp1l1;Ggta1;Ifitm1;Klrk1;Milr1;Nxpe5;Pmaip1;Pvr;Slfn2;Srgn;Tnfsf9;Urah
	MP:0001819	abnormal immune cell physiology	0.681937	2.08927	0	0.00505946	http://www.informatics.jax.org/searches/Phat.cgi?id=MP:0001819	13	./Project_wg_result1555955109_GSEA/MP_0001819.png	11	12266;20296;68713;380732;11433;20556;52118;14594;12763;21950;27007	Acp5;C3;Ccl2;Cmah;Ggta1;Ifitm1;Klrk1;Milr1;Pvr;Slfn2;Tnfsf9
	MP:0002420	abnormal adaptive immunity	0.681937	2.08927	0	0.00505946	http://www.informatics.jax.org/searches/Phat.cgi?id=MP:0002420	13	./Project_wg_result1555955109_GSEA/MP_0002420.png	11	12266;20296;68713;380732;11433;20556;52118;14594;12763;21950;27007	Acp5;C3;Ccl2;Cmah;Ggta1;Ifitm1;Klrk1;Milr1;Pvr;Slfn2;Tnfsf9
	MP:0002133	abnormal respiratory system physiology	-0.29291	-0.758985	0.764988	0.925341	http://www.informatics.jax.org/searches/Phat.cgi?id=MP:0002133	6	./Project_wg_result1555955109_GSEA/MP_0002133.png	6	67628;18537;114142;211323;17263;18991	Anp32b;Foxp2;Meg3;Nrg1;Pcmt1;Pou3f1
	MP:0001731	abnormal postnatal growth	-0.283119	-0.789926	0.712531	0.925508	http://www.informatics.jax.org/searches/Phat.cgi?id=MP:0001731	7	./Project_wg_result1555955109_GSEA/MP_0001731.png	1	16370	Irs4
	MP:0001732	postnatal growth retardation	-0.283119	-0.789926	0.712531	0.925508	http://www.informatics.jax.org/searches/Phat.cgi?id=MP:0001732	7	./Project_wg_result1555955109_GSEA/MP_0001732.png	1	16370	Irs4
	MP:0001116	small gonad	-0.392813	-0.952281	0.503563	0.978987	http://www.informatics.jax.org/searches/Phat.cgi?id=MP:0001116	5	./Project_wg_result1555955109_GSEA/MP_0001116.png	1	233274	Siglech
	MP:0001147	small testis	-0.392813	-0.952281	0.503563	0.978987	http://www.informatics.jax.org/searches/Phat.cgi?id=MP:0001147	5	./Project_wg_result1555955109_GSEA/MP_0001147.png	1	233274	Siglech
	MP:0002210	abnormal sex determination	-0.392813	-0.952281	0.503563	0.978987	http://www.informatics.jax.org/searches/Phat.cgi?id=MP:0002210	5	./Project_wg_result1555955109_GSEA/MP_0002210.png	1	233274	Siglech
	MP:0002211	abnormal primary sex determination	-0.392813	-0.952281	0.503563	0.978987	http://www.informatics.jax.org/searches/Phat.cgi?id=MP:0002211	5	./Project_wg_result1555955109_GSEA/MP_0002211.png	1	233274	Siglech
	MP:0005076	abnormal cell differentiation	-0.18097	-0.463901	0.990431	0.99308	http://www.informatics.jax.org/searches/Phat.cgi?id=MP:0005076	6	./Project_wg_result1555955109_GSEA/MP_0005076.png	6	18008;109676;114142;211323;52897;18040	Ank2;Foxp2;Nefm;Nes;Nrg1;Rbfox3
	MP:0003635	abnormal synaptic transmission	-0.339299	-1.15369	0.28382	1	http://www.informatics.jax.org/searches/Phat.cgi?id=MP:0003635	12	./Project_wg_result1555955109_GSEA/MP_0003635.png	10	211323;76183;52897;260297;140492;20320;19266;18191;64011;320038	Celf6;Dlx6os1;Kcnn2;Nptn;Nrg1;Nrgn;Nrxn3;Prrt1;Ptprd;Rbfox3
	MP:0002206	abnormal CNS synaptic transmission	-0.345819	-1.12517	0.303763	1	http://www.informatics.jax.org/searches/Phat.cgi?id=MP:0002206	11	./Project_wg_result1555955109_GSEA/MP_0002206.png	8	52897;260297;140492;20320;19266;18191;64011;320038	Dlx6os1;Kcnn2;Nptn;Nrgn;Nrxn3;Prrt1;Ptprd;Rbfox3
						22/27
						18/21
						4/8
						4/8
						7/7
						12/14
						12/14
						21/27
						11/13
						11/13
						6/6
						1/7
						1/7
						1/5
						1/5
						1/5
						1/5
						6/6
						10/12
						8/11
