## Supplemental File 2 for "Translationally relevant transcriptomic alterations in mouse ischemic cerebral microvessels"

### Sheet: Neuroinflammation - fxn
© 2000-2019 QIAGEN. All rights reserved.
Symbol	Entrez Gene Name	Gene Symbol - human (HUGO / HGNC / Entrez Gene)	Human Lesion Site (Expr Fold Change)	Mouse Microvessels (Expr Fold Change)	Location	Type(s)	Biomarker Application(s)	Drug(s)	Entrez Gene ID for Human	Entrez Gene ID for Mouse	Entrez Gene ID for Rat
ACVR1B	activin A receptor type 1B	ACVR1B	-1.946	-0.851	Plasma Membrane	kinase			91	11479	29381
BIRC3	baculoviral IAP repeat containing 3	BIRC3	3.256	1.258	Cytoplasm	enzyme	diagnosis	birinapant	330	11796	78971
CALB1	calbindin 1	CALB1	-3.378	-1.135	Cytoplasm	other			793	12307	83839
CASP1	caspase 1	CASP1	2.145	0.548	Cytoplasm	peptidase		caspase 1 inhibitor	834	12362	25166
CCL2	C-C motif chemokine ligand 2	CCL2	2.241	2.206	Extracellular Space	cytokine	diagnosis,efficacy,prognosis,response to therapy,safety,unspecified application	CNTO 888,mimosine	6347	20293	287562
CCL5	C-C motif chemokine ligand 5	CCL5	2.234	1.912	Extracellular Space	cytokine	diagnosis,efficacy,unspecified application		6352	20304	81780
FAS	Fas cell surface death receptor	FAS	1.514	0.896	Plasma Membrane	transmembrane receptor	diagnosis,disease progression,efficacy	APO010	355	14102	246097
FOS	Fos proto-oncogene, AP-1 transcription factor subunit	FOS	2.464	0.894	Nucleus	transcription regulator	diagnosis,efficacy		2353	14281	314322
GABRB2	gamma-aminobutyric acid type A receptor beta2 subunit	GABRB2	-2.691	-1.419	Plasma Membrane	ion channel		acetaminophen/butalbital,acetaminophen/butalbital/caffeine,acetaminophen/butalbital/caffeine/codeine,adinazolam,alphadolone,amobarbital,aspirin/butalbital/caffeine,aspirin/butalbital/caffeine/codeine,atropine/hyoscyamine/phenobarbital/scopolamine,butabarbital,butalbital,clonazepam,desflurane,dexamethasone/olanzapine,diazepam,diphenhydramine/midazolam,enflurane,estazolam,eszopiclone,etomidate,ezog…	2561	14401	25451
GABRD	gamma-aminobutyric acid type A receptor delta subunit	GABRD	-2.995	-1.808	Plasma Membrane	ion channel		adinazolam,alphadolone,clonazepam,desflurane,dexamethasone/olanzapine,diazepam,diphenhydramine/midazolam,enflurane,estazolam,eszopiclone,etomidate,ezogabine,felbamate,fluoxetine/olanzapine,flurazepam,gaboxadol,halothane,isoflurane,lorazepam,methoxyflurane,metyrapone/oxazepam,midazolam,muscimol,nitrazepam,olanzapine,oxazepam,pagoclone,pentobarbital,phenobarbital,pregnenolone,quazepam,secobarbital,…	2563	14403	29689
GAD1	glutamate decarboxylase 1	GAD1	-2.746	-1.359	Cytoplasm	enzyme	unspecified application		2571	14415	24379
GAD2	glutamate decarboxylase 2	GAD2	-2.618	-1.418	Cytoplasm	enzyme		theophylline/tretinoin/valproic acid,valproic acid	2572	14417	24380
HLA-DMB	major histocompatibility complex, class II, DM beta	HLA-DMB	1.894	0.903	Plasma Membrane	transmembrane receptor			3109	15000|14999
HMOX1	heme oxygenase 1	HMOX1	2.903	3.8	Cytoplasm	enzyme	efficacy,safety,unspecified application	tin mesoporphyrin	3162	15368	24451
ICAM1	intercellular adhesion molecule 1	ICAM1	2.017	1.434	Plasma Membrane	transmembrane receptor	diagnosis,efficacy,prognosis,unspecified application		3383	15894	25464
IL6R	interleukin 6 receptor	IL6R	2.127	0.772	Plasma Membrane	transmembrane receptor	efficacy	methotrexate/sarilumab,methotrexate/tocilizumab,sarilumab,tocilizumab	3570	16194	24499
IRAK4	interleukin 1 receptor associated kinase 4	IRAK4	1.885	1.159	Cytoplasm	kinase		CA-4948,PF-06650833	51135	266632	300177
KCNJ3	potassium voltage-gated channel subfamily J member 3	KCNJ3	-2.973	-1.338	Plasma Membrane	ion channel			3760	16519	50599
KCNJ5	potassium voltage-gated channel subfamily J member 5	KCNJ5	1.891	-0.927	Plasma Membrane	ion channel		amiodarone,minoxidil,nicorandil	3762	16521	29713
NCF2	neutrophil cytosolic factor 2	NCF2	2.71	0.665	Cytoplasm	enzyme			4688	17970	364018
NFKB2	nuclear factor kappa B subunit 2	NFKB2	2.253	1.545	Nucleus	transcription regulator			4791	18034	309452
NLRP3	NLR family pyrin domain containing 3	NLRP3	1.919	0.695	Cytoplasm	other		BMS-986299	114548	216799	287362
PPP3CA	protein phosphatase 3 catalytic subunit alpha	PPP3CA	-2.231	-0.913	Cytoplasm	phosphatase		cyclosporin A,cyclosporin A/methotrexate,methylprednisolone/tacrolimus,pimecrolimus,prednisone/tacrolimus,tacrolimus,voclosporin	5530	19055	24674
PPP3CB	protein phosphatase 3 catalytic subunit beta	PPP3CB	-2.078	-0.496	Plasma Membrane	phosphatase		cyclosporin A,cyclosporin A/methotrexate,methylprednisolone/tacrolimus,pimecrolimus,prednisone/tacrolimus,tacrolimus,voclosporin	5532	19056	24675
PTGS2	prostaglandin-endoperoxide synthase 2	PTGS2	2.198	1.647	Cytoplasm	enzyme	diagnosis,disease progression,efficacy,prognosis,unspecified application	acetaminophen,acetaminophen/aspirin/caffeine,acetaminophen/aspirin/codeine,acetaminophen/butalbital,acetaminophen/butalbital/caffeine,acetaminophen/butalbital/caffeine/codeine,acetaminophen/caffeine/chlorpheniramine/hydrocodone/phenylephrine,acetaminophen/caffeine/dihydrocodeine,acetaminophen/cetirizine/prednisolone,acetaminophen/clemastine/pseudoephedrine,acetaminophen/codeine,acetaminophen/dexb…	5743	19225	29527
RIPK1	receptor interacting serinethreonine kinase 1	RIPK1	1.366	0.824	Plasma Membrane	kinase		GSK2982772,GSK3145095	8737	19766	306886
TNFRSF1A	TNF receptor superfamily member 1A	TNFRSF1A	1.777	1.71	Plasma Membrane	transmembrane receptor	safety,unspecified application	GSK2862277	7132	21937	25625
		Pearson r
		r	0.8557
		95% confidence interval	0.7048 to 0.9325
		R squared	0.7322
		P value
		P (two-tailed)	<0.0001
		P value summary	****
		Significant? (alpha = 0.05)	Yes
		Number of XY Pairs	27

### Sheet: Protein Kinase A - fxn
Symbol	Entrez Gene Name	Gene Symbol - human (HUGO / HGNC / Entrez Gene)	Human Lesion Site (Expr Fold Change)	Mouse Microvessels (Expr Fold Change)	Location	Type(s)	Biomarker Application(s)	Drug(s)	Entrez Gene ID for Human	Entrez Gene ID for Mouse	Entrez Gene ID for Rat
ADCY4	adenylate cyclase 4	ADCY4	1.885	1.148	Plasma Membrane	enzyme			196883	104110	54223
CAMK2B	calciumcalmodulin dependent protein kinase II beta	CAMK2B	-2.851	-0.777	Cytoplasm	kinase			816	12323	24245
CDC25A	cell division cycle 25A	CDC25A	2.038	0.493	Nucleus	phosphatase			993	12530	171102
DUSP26	dual specificity phosphatase 26	DUSP26	-1.774	-0.904	Cytoplasm	enzyme			78986	66959	306527
FLNA	filamin A	FLNA	1.652	0.881	Cytoplasm	other	unspecified application		2316	192176	293860
FLNC	filamin C	FLNC	2.983	1.757	Cytoplasm	other	diagnosis		2318	68794	362332
GNB5	G protein subunit beta 5	GNB5	-2.685	-0.737	Plasma Membrane	enzyme			10681	14697	83579
GNG3	G protein subunit gamma 3	GNG3	-2.305	-1.138	Plasma Membrane	enzyme			2785	14704	114117
GNG12	G protein subunit gamma 12	GNG12	1.934	0.708	Plasma Membrane	enzyme			55970	14701	114120
NFKB2	nuclear factor kappa B subunit 2	NFKB2	2.253	1.545	Nucleus	transcription regulator			4791	18034	309452
NOS3	nitric oxide synthase 3	NOS3	2.366	1.04	Cytoplasm	enzyme	disease progression,prognosis	5,6,7,8-tetrahydrobiopterin,GW 273629,N(G)-monomethyl-D-arginine	4846	18127	24600
PDE11A	phosphodiesterase 11A	PDE11A	2.268	-0.827	Cytoplasm	enzyme		dipyridamole,dyphylline,nitroglycerin,pentoxifylline,tadalafil,theophylline,tolbutamide	50940	241489	140928
PDE6B	phosphodiesterase 6B	PDE6B	1.839	1.906	Cytoplasm	enzyme			5158	18587	289878
PLCL2	phospholipase C like 2	PLCL2	-2.446	-0.775	Cytoplasm	enzyme			23228	224860	301173
PPP1R14C	protein phosphatase 1 regulatory inhibitor subunit 14C	PPP1R14C	-2.562	-0.704	Cytoplasm	other			81706	76142	171010
PPP3CA	protein phosphatase 3 catalytic subunit alpha	PPP3CA	-2.231	-0.913	Cytoplasm	phosphatase		cyclosporin A,cyclosporin A/methotrexate,methylprednisolone/tacrolimus,pimecrolimus,prednisone/tacrolimus,tacrolimus,voclosporin	5530	19055	24674
PPP3CB	protein phosphatase 3 catalytic subunit beta	PPP3CB	-2.078	-0.496	Plasma Membrane	phosphatase		cyclosporin A,cyclosporin A/methotrexate,methylprednisolone/tacrolimus,pimecrolimus,prednisone/tacrolimus,tacrolimus,voclosporin	5532	19056	24675
PRKCZ	protein kinase C zeta	PRKCZ	-1.882	-0.683	Cytoplasm	kinase		ingenol mebutate,pkc-zeta inhibitor	5590	18762	25522
PTGS2	prostaglandin-endoperoxide synthase 2	PTGS2	2.198	1.647	Cytoplasm	enzyme	diagnosis,disease progression,efficacy,prognosis,unspecified application	acetaminophen,acetaminophen/aspirin/caffeine,acetaminophen/aspirin/codeine,acetaminophen/butalbital,acetaminophen/butalbital/caffeine,acetaminophen/butalbital/caffeine/codeine,acetaminophen/caffeine/chlorpheniramine/hydrocodone/phenylephrine,acetaminophen/caffeine/dihydrocodeine,acetaminophen/cetirizine/prednisolone,acetaminophen/clemastine/pseudoephedrine,acetaminophen/codeine,acetaminophen/dexb…	5743	19225	29527
PTPN4	protein tyrosine phosphatase, non-receptor type 4	PTPN4	-2.562	-0.445	Cytoplasm	phosphatase			5775	19258	246116
PTPN6	protein tyrosine phosphatase, non-receptor type 6	PTPN6	1.9	0.978	Cytoplasm	phosphatase		SC-43	5777	15170	116689
PTPN7	protein tyrosine phosphatase, non-receptor type 7	PTPN7	2.142	0.895	Cytoplasm	phosphatase			5778	320139	246781
PTPRC	protein tyrosine phosphatase, receptor type C	PTPRC	2.106	0.958	Plasma Membrane	phosphatase	diagnosis,efficacy,unspecified application	111 In-BC8,At 211 MAb BC8-B10	5788	19264	24699
PTPRR	protein tyrosine phosphatase, receptor type R	PTPRR	-2.489	-0.928	Plasma Membrane	phosphatase			5801	19279	94202
PYGL	glycogen phosphorylase L	PYGL	2.115	0.751	Cytoplasm	enzyme			5836	110095	64035
		Pearson r
		r	0.8649
		95% confidence interval	0.7137 to 0.9391
		R squared	0.7481
		P value
		P (two-tailed)	<0.0001
		P value summary	****
		Significant? (alpha = 0.05)	Yes
		Number of XY Pairs	25

### Sheet: Dopa-DARPP - fxn
© 2000-2019 QIAGEN. All rights reserved.
Symbol	Entrez Gene Name	Gene Symbol - human (HUGO / HGNC / Entrez Gene)	Human Lesion Site (Expr Fold Change)	Mouse Microvessels (Expr Fold Change)	Location	Type(s)	Biomarker Application(s)	Drug(s)	Entrez Gene ID for Human	Entrez Gene ID for Mouse	Entrez Gene ID for Rat
ADCY4	adenylate cyclase 4	ADCY4	1.885	1.148	Plasma Membrane	enzyme			196883	104110	54223
CACNA1A	calcium voltage-gated channel subunit alpha1 A	CACNA1A	-2.394	-0.765	Plasma Membrane	ion channel		bepridil,clevidipine butyrate,pregabalin	773	12286	25398
CAMKK2	calciumcalmodulin dependent protein kinase kinase 2	CAMKK2	-2.881	-0.73	Cytoplasm	kinase			10645	207565	83506
CDK5	cyclin dependent kinase 5	CDK5	-2.526	-0.553	Nucleus	kinase		alvocidib,CYC065,dinaciclib	1020	12568	140908
KCNJ3	potassium voltage-gated channel subfamily J member 3	KCNJ3	-2.973	-1.338	Plasma Membrane	ion channel			3760	16519	50599
KCNJ5	potassium voltage-gated channel subfamily J member 5	KCNJ5	1.891	-0.927	Plasma Membrane	ion channel		amiodarone,minoxidil,nicorandil	3762	16521	29713
KCNJ11	potassium voltage-gated channel subfamily J member 11	KCNJ11	-2.848	-1.078	Plasma Membrane	ion channel	efficacy	acetohexamide,chlorpropamide,glimepiride,glimepiride/pioglitazone,glimepiride/rosiglitazone,glipizide,glyburide,minoxidil,nateglinide,phentolamine,repaglinide,thiamylal,tolazamide,tolbutamide	3767	16514	83535
PLCL2	phospholipase C like 2	PLCL2	-2.446	-0.775	Cytoplasm	enzyme			23228	224860	301173
PPM1J	protein phosphatase, Mg2+Mn2+ dependent 1J	PPM1J	-3.032	1.288	Other	phosphatase			333926	71887	295341
PPP1R14C	protein phosphatase 1 regulatory inhibitor subunit 14C	PPP1R14C	-2.562	-0.704	Cytoplasm	other			81706	76142	171010
PPP3CA	protein phosphatase 3 catalytic subunit alpha	PPP3CA	-2.231	-0.913	Cytoplasm	phosphatase		cyclosporin A,cyclosporin A/methotrexate,methylprednisolone/tacrolimus,pimecrolimus,prednisone/tacrolimus,tacrolimus,voclosporin	5530	19055	24674
PPP3CB	protein phosphatase 3 catalytic subunit beta	PPP3CB	-2.078	-0.496	Plasma Membrane	phosphatase		cyclosporin A,cyclosporin A/methotrexate,methylprednisolone/tacrolimus,pimecrolimus,prednisone/tacrolimus,tacrolimus,voclosporin	5532	19056	24675
PRKCZ	protein kinase C zeta	PRKCZ	-1.882	-0.683	Cytoplasm	kinase		ingenol mebutate,pkc-zeta inhibitor	5590	18762	25522
		Pearson r	Dopa-DARPP all										Pearson r	Dopa-Darpp-highlighted
		r	0.3001										r	0.9793
		95% confidence interval	-0.3006 to 0.7303										95% confidence interval	0.8175 to 0.9978
		R squared	0.09006										R squared	0.9591
		P value											P value
		P (two-tailed)	0.3191										P (two-tailed)	0.0006
		P value summary	ns										P value summary	***
		Significant? (alpha = 0.05)	No										Significant? (alpha = 0.05)	Yes
		Number of XY Pairs	13										Number of XY Pairs	6
